# Mapping and Genetic Dissection of Novel Tar Spot Resistance QTL on Maize Chromosome 1

**DOI:** 10.64898/2026.03.05.709888

**Authors:** Raksha Singh, Charles F. Crane, Tilahun Mekonnen, Sujoung Shim, Darcy E. P. Telenko, Stephen B. Goodwin

**Affiliations:** Crop Production and Pest Control Research Unit, U.S. Department of Agriculture-Agricultural Research Service (USDA-ARS), West Lafayette, IN 47907-2054, U.S.A; Department of Botany and Plant Pathology, Purdue University, West Lafayette, IN 47907-2054, U.S.A; Biotechnology Research Center, Addis Ababa University, Institute of Advanced Science and Technology, Addis Ababa, Ethiopia

**Keywords:** chromosome 1, corn, disease, maize, *Phyllachora maydis*, QTL, quantitative trait loci, resistance, tar spot

## Abstract

Tar spot, caused by the obligately biotrophic fungus *Phyllachora maydis*, significantly threatens maize (*Zea mays* L.) production across the Americas. Host genetic resistance offers the most viable long-term management strategy. Building on observed differential tar spot susceptibility, we utilized 92 recombinant-inbred lines (RILs) from the Intermated B73 × Mo17 (IBM-94) population to characterize the genetic architecture of resistance. Phenotypic analysis of 92 RILs plus the highly susceptible parent Mo17 and the moderately resistant parent B73 confirmed stable differences in susceptibility, with B73 consistently demonstrating moderate resistance compared to Mo17. Analysis of variance revealed highly significant genetic variation within the population (F = 12.96; p < 0.001). A high Pearson correlation (r = 0.8706, p < 0.0001) and coefficient of determination (R^2^ = 0.7579) across environments indicated that 76% of the phenotypic variance is attributable to genetic factors. Linkage mapping identified a novel, consistent major QTL cluster on chromosome 1. This cluster comprises five regions (qTAR_1.1 through qTAR_1.5) exceeding the significance threshold (LOD 3.8) in both years. We identified 74 candidate genes including bZIP and RING/U-box proteins at significant SNP peaks. Additionally, gene annotations revealed a high concentration of wall-associated kinases and S-locus lectin protein kinases within the qTAR_1.4 and qTAR_1.5 regions, alongside potential defense-related transcription factors (MYB, bZIP, and C2H2 zinc fingers). These results provide a framework for high-resolution mapping and functional validation to accelerate the development of tar spot-resistant maize cultivars.
