## Supplemental Table S2 for "Mapping and Genetic Dissection of Novel Tar Spot Resistance QTL on Maize Chromosome 1"

### Sheet: Disease severity data
Supplementary Table S2. Tar spot disease severity scores for 97 Mo17 × B73 (IBM) RILs including parents B73 and Mo17 over two growing seasons: the 2020 field environment (Environment I) and the 2021 field environment (Environment II) at the Purdue Pinney Agriculture Center (PPAC) in Wanatah, IN.
Genotype (B73 x Mo17)	Mean (Year 1, 2021) Environment I	Mean (Year 2, 2022) Environment II
3409-01 IBM RI M0001	26.79	56.39
3409-02 IBM RI M0005	6.73	16.25
3409-03 IBM RI M0007	24.335	56.525
3409-04 IBM RI M0008	0.11	NG
3409-05 IBM RI M0010	11.75	2.295
3409-06 IBM RI M0012	10.54	46.555
3409-07 IBM RI M0014	12.835	51.67
3409-01 IBM RI M0002	0.165	54.585
3409-02 IBM RI M0006	8.875	12.835
3409-03 IBM RI M0008	11.58	49.165
3409-04 IBM RI M0009	0.25	44.305
3409-05 IBM RI M0011	0.415	2.11
3409-06 IBM RI M0013	16.375	6.36
3409-01 IBM RI M0015	1.895	56.25
3409-01 IBM RI M0003	5.04	32.555
3409-02 IBM RI M0007	12.625	44.585
3409-03 IBM RI M0009	0.145	7.14
3409-04 IBM RI M0010	0.165	7.97
3409-05 IBM RI M0012	0.19	39.72
3409-06 IBM RI M0014	0.605	70.28
3409-01 IBM RI M0016	0.19	27.225
3409-01 IBM RI M0004	10.165	11.945
3409-02 IBM RI M0008	0.295	43.61
3409-03 IBM RI M0010	11.165	13.53
3409-04 IBM RI M0011	0.15	15.28
3409-05 IBM RI M0013	0.13	0.945
Z008E0028	3.415	9.5
Z008E0029	1.46	44.025
Z008E0030	2.375	12.92
Z008E0031	6.83	11.89
Z008E0032	4.63	34.445
Z008E0033	8.21	25.47
Z008E0034	3.23	NG
Z008E0035	5.505	45
Z008E0036	0.17	40.14
Z008E0037	0.15	12.165
Z008E0038	3.52	0.775
Z008E0039	16.04	40.275
Z008E0040	0.17	56.665
Z008E0041	0.1	0.805
Z008E0042	24	38.445
Z008E0043	4.585	53.61
Z008E0044	2.5	51.805
Z008E0045	3.92	29.03
Z008E0046	0.455	13.53
Z008E0047	0.165	2.5
Z008E0048	25.625	22.97
Z008E0049	2.31	17.53
Z008E0050	7.875	15.055
Z008E0051	0.27	45.97
Z008E0052	0.17	33.89
Z008E0053	13.045	1.695
Z008E0054	1.165	3.67
Z008E0055	0.21	31.335
Z008E0056	11.585	0.665
Z008E0057	1.275	47.5
Z008E0058	4.5	31.335
Z008E0059	12.83	48.055
Z008E0060	9.92	16.195
Z008E0061	1.585	43.75
Z008E0062	3.65	46.945
Z008E0063	9.275	42.5
Z008E0064	4.415	43.47
Z008E0065	2.375	15.75
Z008E0066	10.125	46.805
Z008E0067	0.415	46.525
Z008E0068	6.875	9.865
Z008E0069	8.665	42.135
Z008E0070	0.405	50.14
Z008E0071	0.59	0.78
Z008E0072	8.665	15.975
Z008E0073	7.25	46.25
Z008E0074	0.235	47.915
Z008E0075	0.105	1.11
Z008E0076	15.58	1.165
Z008E0077	13.23	44.305
Z008E0078	2.335	44.585
Z008E0079	1.855	1.165
Z008E0080	7.42	38.805
Z008E0081	0.195	49.585
Z008E0082	3.855	39.555
Z008E0083	10.75	46.25
Z008E0084	16.335	50.555
Z008E0085	1.56	44.445
Z008E0086	0.15	35.975
Z008E0087	0.205	2.835
Z008E0088	14.335	1.135
Z008E0090	0.085	51.115
Z008E0091	1.665	NG
Z008E0092	10.545	41.415
Z008E0093	0.165	43.89
Z008E0094	0.25	37.915
Z008E0096	0.17	40.555
Z008E0097	12.625	25.58
Z008E0098	0.605	NG
Z008E0099	0.125	0.22
Z008E0100	0.23	47.775
Z008E0101	0.085	40.47
Z008E0102	0.255	35.61
Z008E0103	0.175	4.335
Z008E0104	0.115	16.11
Z008E0105	0.175	44.585
Z008E0106	0.105	16.25
Z008E0107	8.455	2
Z008E0108	0.48	44.585
Z008E0253	12.625	17.64
Z008E0111	0.17	53.055
Z008E0112	0.685	24.165
Z008E0113	2.625	NG
Z008E0114	0.315	44.445
Z008E0115	5	43.08
Z008E0116	6.25	16.165
Z008E0117	0.375	16.275
Z008E0118	0.375	44.025
Z008E0119	28	37.78
Z008E0120	0.455	48.47
Z008E0121	2.415	42.915
Z008E0122	4.625	44.305
Z008E0123	15.58	55.14
Z008E0124	0.21	21.835
Z008E0125	0.085	3.33
Z008E0126	0.165	42.915
Z008E0127	7.27	51.25
Z008E0128	3	8.165
Z008E0129	0.125	36
Z008E0130	0.375	13.055
Z008E0131	0.125	44.47
Z008E0132	8.08	50.14
Z008E0133	0.335	3.36
Z008E0134	0.28	50
Z008E0135	0.21	4.585
Z008E0136	0.085	43.33
Z008E0137	5	39.165
Z008E0138	0.21	16.11
Z008E0139	0.25	42.78
Z008E0140	15.375	36.275
Z008E0141	0.23	6.25
Z008E0142	0.17	NG
Z008E0143	1.94	12.915
Z008E0144	0.315	49.305
Z008E0145	11.54	0.195
Z008E0146	0.17	1.42
Z008E0147	0.085	16.11
Z008E0148	0.28	43.61
Z008E0149	0.25	37.5
Z008E0150	0.165	51.945
Z008E0151	0.125	NG
Z008E0152	0.145	1.415
Z008E0153	0.455	44.72
Z008E0154	0.355	NG
Z008E0155	0.21	18.03
Z008E0156	0.375	51.39
Z008E0157	2.29	6.11
Z008E0158	0.255	16.385
Z008E0159	0.355	43.475
Z008E0160	0.19	NG
Z008E0161	8.71	10.445
Z008E0162	0.25	36.805
Z008E0163	0.25	2
Z008E0164	0.25	14
Z008E0165	1.835	37.64
Z008E0166	0.25	45.97
Z008E0167	0.545	27.78
Z008E0168	0.065	45.97
Z008E0169	9.5	17.78
Z008E0170	10.085	52.915
Z008E0171	4.92	9.475
Z008E0172	0.315	46.11
Z008E0173	0.25	1.415
Z008E0174	3.75	37.115
Z008E0175	0.25	45.835
Z008E0176	0.105	12.78
Z008E0177	1.5	4.335
Z008E0178	5.75	16
Z008E0179	0.315	43.635
Z008E0180	0.46	17.115
Z008E0181	5.23	1.135
Z008E0182	3.42	15.03
Z008E0183	18.42	42.11
Z008E0184	0.085	8.305
Z008E0185	8.04	44.445
Z008E0186	0.455	43.75
Z008E0187	0.125	15.97
Z008E0188	2.315	25
Z008E0189	0.375	41.5
Z008E0190	6.25	43.195
Z008E0191	12.835	32.805
Z008E0192	0.375	1.5
Z008E0193	0.335	6.25
Z008E0194	0.415	1
Z008E0195	3.125	42.275
Z008E0196	0.19	50.555
Z008E0197	0.155	2.415
Z008E0198	0.165	2.555
Z008E0199	11.335	27.64
Z008E0200	0.335	28.28
Z008E0201	3.77	13.25
B73	11.415	33.33
CML52	7.415	14.375
