## Supplemental Table S3 for "Mapping and Genetic Dissection of Novel Tar Spot Resistance QTL on Maize Chromosome 1"

### Sheet: Sheet1
Supplementary Table S3. Phenotypic correlation and stability of tar spot severity in 92 recombinant-inbred lines (RILs) from the Intermated B73 × Mo17 (IBM) population (seeds from two of the 94 RILS did not germinate). Comparative analysis of mean disease severity (%) for 92 RILs and parental checks (B73 and Mo17) across two environments (2020 and 2021).
Genotype (B73 x Mo17)	Mean Disease Severity % (2020)	Mean Disease Severity % (2021)	2020 Resistant checks	2021 Resistant checks	2020 susceptible checks	2021 susceptible checks
3409-01 IBM RI M0001	19.9583	18.2222			19.9583	18.2222
3409-02 IBM RI M0005	15.7083	17.8611			15.7083	17.8611
3409-03 IBM RI M0007	0.625	7.69444	0.625	7.69444
3409-04 IBM RI M0008	22.5	27.0833				27.0833
3409-05 IBM RI M0010	9.91667	19.4444	9.91667			19.4444
3409-06 IBM RI M0012	0.791667	6.80556	0.791667	6.80556
3409-07 IBM RI M0014	25.6667	29.5833			25.6667	29.5833
3409-08 IBM RI M0015	11.9583	20.6389			11.9583	20.6389
3409-09 IBM RI M0016	2.29167	8.41667	2.29167	8.41667
3409-10 IBM RI M0017	25	31.3333			25	31.3333
3409-11 IBM RI M0021	0.604167	7.75	0.604167	7.75
3409-12 IBM RI M0022	14.0625	28.1944			14.0625	28.1944
3409-13 IBM RI M0023	14.375	21.25			14.375	21.25
3409-14 IBM RI M0024	11.1458	14.4722	11.1458		11.1458	14.4722
3409-15 IBM RI M0025	0.520833	8.80556		8.80556
3409-16 IBM RI M0027	16.6667	23.2222	16.6667		16.6667	23.2222
3409-17 IBM RI M0028	18.125	22	18.125		18.125	22
3409-18 IBM RI M0029	16.875	34.0278	16.875		16.875	34.0278
3409-19 IBM RI M0030	3.5625	15.5				15.5
3409-20 IBM RI M0031	14.0833	18.3333	14.0833		14.0833	18.3333
3409-21 IBM RI M0032	1.02083	7.38889		7.38889
3409-22 IBM RI M0033	3.04167	11.4167				11.4167
3409-23 IBM RI M0034	12.2778	15.5	12.2778		12.2778	15.5
3409-24 IBM RI M0035	22.7083	26.6667	22.7083		22.7083	26.6667
3409-25 IBM RI M0039	20.0417	32.9167	20.0417		20.0417	32.9167
3409-26 IBM RI M0040	9.08333	22.6944	9.08333			22.6944
3409-27 IBM RI M0043	18.75	2.88889		2.88889	18.75
3409-29 IBM RI M0045	18.75	32.3611			18.75	32.3611
3409-30 IBM RI M0046	5.75	17.3889	5.75			17.3889
3409-31 IBM RI M0048	4.47917	9.66667	4.47917	9.66667
3409-32 IBM RI M0051	25.25	34.0278			25.25	34.0278
3409-33 IBM RI M0052	11.6667	15.8333			11.6667	15.8333
3409-35 IBM RI M0055	14.2917	16.9167			14.2917	16.9167
3409-36 IBM RI M0057	2.05	10.8056	2.05			10.8056
3409-37 IBM RI M0058	11.375	16.8056			11.375	16.8056
3409-38 IBM RI M0060	10.75	15.8333			10.75	15.8333
3409-39 IBM RI M0061	10.125	17.8889			10.125	17.8889
3409-40 IBM RI M0062	10.9583	17.6111			10.9583	17.6111
3409-41 IBM RI M0063	15.875	29.7222			15.875	29.7222
3409-42 IBM RI M0066	0.604167	6.38889	0.604167	6.38889
3409-43 IBM RI M0067	2.5	10.7222	2.5			10.7222
3409-44 IBM RI M0074	4.41667	6.16667	4.41667	6.16667
3409-45 IBM RI M0075	22.0417	30.9722			22.0417	30.9722
3409-46 IBM RI M0076	3.4375	10.9167	3.4375			10.9167
3409-47 IBM RI M0077	1.875	5.22222	1.875	5.22222
3409-48 IBM RI M0079	0.104167	4.52778	0.104167	4.52778
3409-49 IBM RI M0262	12.75	18.8611			12.75	18.8611
3409-50 IBM RI M0264	3.625	7.30556	3.625	7.30556
3409-51 IBM RI M0265	11.7083	21.7222			11.7083	21.7222
3409-52 IBM RI M0266	2.59583	10.8056	2.59583			10.8056
3409-53 IBM RI M0267	0.75	4.125	0.75	4.125
3409-54 IBM RI M0269	7.41667	14.7222	7.41667			14.7222
3409-55 IBM RI M0272	13.5	19.3056				19.3056
3409-56 IBM RI M0275	0.541667	3.77778	0.541667	3.77778
3409-57 IBM RI M0276	14.9167	25.1389			14.9167	25.1389
3409-58 IBM RI M0281	10.4167	23.8056			10.4167	23.8056
3409-59 IBM RI M0284	24.7917	29.5833			24.7917	29.5833
3409-60 IBM RI M0287	2.22917	9.33333	2.22917	9.33333
3409-61 IBM RI M0288	22	28.2778			22	28.2778
3409-62 IBM RI M0296	0.375	3.66667	0.375	3.66667
3409-63 IBM RI M0297	3.89583	14.9444	3.89583			14.9444
3409-64 IBM RI M0298	5.16667	14.8889	5.16667			14.8889
3409-65 IBM RI M0309	26.4583	40.6944			26.4583	40.6944
3409-66 IBM RI M0310	18.9167	22.8611			18.9167	22.8611
3409-67 IBM RI M0311	13.6667	23.6111			13.6667	23.6111
3409-68 IBM RI M0315	8.66667	15.0833	8.66667			15.0833
3409-69 IBM RI M0317	3.375	6.36111	3.375	6.36111
3409-70 IBM RI M0321	2.95833	5.97222	2.95833	5.97222
3409-71 IBM RI M0322	17.5	19.4167			17.5	19.4167
3409-72 IBM RI M0323	9.5	17.3889	9.5			17.3889
3409-73 IBM RI M0325	23.8889	26.8611			23.8889	26.8611
3409-74 IBM RI M0326	19.7083	30.6111			19.7083	30.6111
3409-75 IBM RI M0328	8.91667	17.8333	8.91667			17.8333
3409-76 IBM RI M0337	0.604167	8.66667	0.604167	8.66667
3409-77 IBM RI M0341	4.95833	12.6389	4.95833			12.6389
3409-78 IBM RI M0344	2	6.02778	2	6.02778
3409-79 IBM RI M0345	8.25	16.8611	8.25			16.8611
3409-80 IBM RI M0346	3.35417	10.6667	3.35417			10.6667
3409-81 IBM RI M0352	15	29.9444			15	29.9444
3409-82 IBM RI M0354	14.25	31.4444			14.25	31.4444
3409-83 IBM RI M0355	5.875	11.2917	5.875			11.2917
3409-84 IBM RI M0357	0.291667	4.38889	0.291667	4.38889
3409-85 IBM RI M0360	0.1875	5.97222	0.1875	5.97222
3409-86 IBM RI M0364	21.7083	25.9722			21.7083	25.9722
3409-87 IBM RI M0365	12.8333	18			12.8333	18
3409-88 IBM RI M0368	17.5	19.5			17.5	19.5
3409-89 IBM RI M0369	2.14583	5.94444	2.14583	5.94444
3409-90 IBM RI M0378	30	33.8889			30	33.8889
3409-91 IBM RI M0379	10.625	24.1667			10.625	24.1667
3409-92 IBM RI M0382	10.4375	21.1111			10.4375	21.1111
3409-93 IBM RI M0383	0.145833	5.58333	0.145833	5.58333
3409-94 IBM RI M0384	7.41667	18.9167	7.41667			18.9167
B73	8.3325	10.47	8.3325			10.47
M017	16.995	33.425			16.995	33.425
